# Dual-color fluorescent reporters resolve Alu and LINE-1 retrotransposition in single cells

**DOI:** 10.64898/2026.09.26.754642

**Authors:** Shota Amano, Kazuki Ohnishi, Kei Nishimori, Tomoichiro Miyoshi

## Abstract

LINE-1 (L1) is transcribed by RNA polymerase (Pol) II, whereas the non-coding Short INterspersed Element (SINE) Alu is transcribed by Pol III and exploits L1 ORF2p for mobilization. Conventional L1 retrotransposition reporters rely on spliceosome-dependent introns and cannot directly monitor Alu retrotransposition. Here, we developed *EGFP*^Tet^, a fluorescent SINE reporter in which *EGFP* is interrupted by a *Tetrahymena thermophila* group I self-splicing intron. *EGFP*^Tet^ enabled flow cytometry, fluorescence microscopy, cell sorting, and time-course analysis of Alu mobilization without colony formation. Reporter activation required ORF2p reverse transcriptase activity, and recovered Alu-*EGFP*^Tet^ insertions displayed retrotransposition hallmarks. *EGFP*^Tet^ quantified Alu retrotransposition across cell lines and host-factor perturbations and was repurposed to detect mobilization of the phylogenetically distinct mouse B2 SINE. Defined amino acid substitutions generated an mTurquoise2 derivative without redesigning the self-splicing junctions, allowing dual-color analysis of Alu trans-mobilization and L1 cis retrotransposition in individual cells. In this assay, wild-type L1 supported a higher Alu retrotransposition frequency than the ORF1p-mutant L1. Despite their shared dependence on ORF2p, Alu co-expression did not significantly reduce L1 retrotransposition, and Alu/L1 dual-positive counts exceeded independence-based expectations, indicating preferential co-occurrence of the two reporter signals. *EGFP*^Tet^ provides a fluorescent platform for investigating the shared and distinct cellular conditions that support SINE and L1 mobilization.
