## Supplementary Table 1 for "Dual-color fluorescent reporters resolve Alu and LINE-1 retrotransposition in single cells"

### Sheet: Observed_expected
Supplementary Table 1. Observed and expected dual-positive events in the Alu–L1 and Alu–Alu dual-color assays.
Condition	Biological replicate	Total cells analyzed	mTurquoise2-positive events	mTurquoise2-positive frequency (%)	EGFP-positive events	EGFP-positive frequency (%)	Observed dual-positive events	Observed dual-positive frequency (%)	Expected dual-positive events under independence	Expected dual-positive frequency under independence (%)	Observed / Expected
Alu-LRE3	1	1000000	1464	0.1464	86876	8.6876	288	0.0288	127.186	0.0127186	2.26439
Alu-LRE3	2	1000000	834	0.0834	39181	3.9181	98	0.0098	32.677	0.0032677	2.99906
Alu-LRE3	3	1000000	1295	0.1295	73590	7.359	219	0.0219	95.299	0.0095299	2.29803
Alu-Alu	1	1000000	8771	0.8771	1695	0.1695	111	0.0111	14.8668	0.00148668	7.46628
Alu-Alu	2	1000000	5295	0.5295	1196	0.1196	43	0.0043	6.33282	0.000633282	6.79002
Alu-Alu	3	1000000	5214	0.5214	757	0.0757	132	0.0132	3.947	0.0003947	33.4431
Technical duplicates were pooled within each biological replicate before analysis.
